# Off-target effects as confounders of Cas13d-based lncRNA screens

**DOI:** 10.1101/2025.11.27.690751

**Authors:** Juan J. Montero, Riccardo Trozzo, Roland Rad

## Abstract

Despite their recognized role in biology, a majority of the ∼100,000 lncRNA genes remain functionally uncharacterized. In a recent study (*Liang WW et al*., *Transcriptome-scale RNA-targeting CRISPR screens reveal essential lncRNAs in human cells, Cell, 2024)*, Liang et al. utilized the RNA nuclease Cas13d to perturb ∼6,200 lncRNAs in fitness screens across five cell lines - thereby identifying 778 lncRNAs with broad or context-specific essentiality. However, previous screens reported a lower proportion of essential lncRNAs. To investigate this discrepancy, we re-analysed Liang et al.’s data and found that 68.1% of gRNAs causing fitness defects have off-targets in essential protein-coding genes. This caused numerous false-positive hits, particularly among lncRNAs classified as broadly essential. Off-target effects also compromise the study’s validation efforts, including experiments combining single-cell transcriptomics and lncRNA-perturbations, which confirm the downregulation of off-target protein-coding genes identified in our analyses. The large number of false-positive hits reported by Liang et al. undermines the study’s biological conclusions and endangers future research building on these data, if not considered.
