## Supplementary tables 1-6 for "Off-target effects as confounders of Cas13d-based lncRNA screens": Table S4.tsv

lncRNA	number_of_essential_offtargets	highest_similarity_with_offtarget_essential_gene	gene_name	offtarget_category
Hum_XLOC_001308	162	18.9807383627608	GPN2
Hum_XLOC_001592	0
Hum_XLOC_003155	161	27.0750988142293	TTF2	SINE 1
Hum_XLOC_004254	240	11.4272388059702	RBM28
Hum_XLOC_007765	1	83.0540037243948	RPS24	Pseudogene
Hum_XLOC_008076	0
Hum_XLOC_008081	0
Hum_XLOC_008323	1	88.9400921658986	RPS28	Pseudogene
Hum_XLOC_010832	138	4.31244914564687	OSTC
Hum_XLOC_012875	222	27.4871794871795	NUP107	SINE 1
Hum_XLOC_013426	0
Hum_XLOC_015346	368	35.2255054432348	SKA1	SINE 2
Hum_XLOC_015918	1	50.9615384615385	RPL3	Pseudogene
Hum_XLOC_016044	1	89.6049896049896	RPS8	Pseudogene
Hum_XLOC_016293	123	33.5766423357664	MED18
Hum_XLOC_016966	0
Hum_XLOC_017424	229	6.02673679596757	LIG3	SINE 2
Hum_XLOC_019989	369	7.13028169014085	NKAP	SINE 1
Hum_XLOC_020605	239	25.3976143141153	GNL3L	SINE 2
Hum_XLOC_022360	294	34.4686648501362	PSMB2	SINE 1
Hum_XLOC_023606	259	8.4192439862543	TPX2	SINE 2
Hum_XLOC_023793	90	31.8454935622318	LETM1	SINE 2
Hum_XLOC_024016	273	16.1442006269592	CWC25	SINE 1
Hum_XLOC_025706	350	19.8717948717949	CEP97	SINE 2
Hum_XLOC_026878	4	1.8274740591606	C12orf45
Hum_XLOC_027110	131	4.66191334325786	CFAP54	SINE 1
Hum_XLOC_027685	0
Hum_XLOC_030849	0
Hum_XLOC_032153	8	26.3037249283668	OR56A4	LINE
Hum_XLOC_036146	19	22.550831792976	RPS29	LINE
Hum_XLOC_036765	257	10.0474683544304	TOPBP1	SINE 1
Hum_XLOC_037200	154	3.51864883884588	GSDMA
Hum_XLOC_038706	7	51.2621359223301	RPAP2	LINE
Hum_XLOC_038922	1
Hum_XLOC_039016	83	3.75201524256192	PHAX	SINE 1
Hum_XLOC_040252	5	33.2409972299169	CFAP54	LINE
Hum_XLOC_040375	1	98.5008818342152	PTMA	Pseudogene
Hum_XLOC_045106	108	32.6975476839237	ALG14	SINE 2
Hum_XLOC_045773	0
Hum_XLOC_047242	334	35.3333333333333	PSMB2	SINE 1
Hum_XLOC_047988	172	9.01353965183752	DNTTIP2	SINE 2
Hum_XLOC_049500	88			SINE 2
Hum_XLOC_049721	136	59.2092803030303	SDAD1	SINE 2
Hum_XLOC_050845	188	18.9917936694021	TFIP11	SINE 1
Hum_XLOC_051304	0
Hum_XLOC_051358	322	16.73541543901	RBBP5	SINE 1
